# Daily rhythms in metabolic and locomotor behaviour of prematurely ageing PolgA mice

**DOI:** 10.1101/2024.03.27.586233

**Authors:** Amit Singh, Dilara Yilmaz, Esther Wehrle, Gisela A. Kuhn, Ralph Müller

## Abstract

Ageing is an inherent and intricate biological process that takes place in living organisms as time progresses. It involves the decline of multiple physiological functions, leading to body structure and overall performance modifications. The ageing process differs among individuals and is influenced by various factors, including lifestyle, environment, and genetic makeup. Metabolic changes and reduced locomotor activity are common hallmarks of ageing. Our study focuses on exploring these phenomena in prematurely ageing PolgA^(D257A/D257A)^ mice (also known as PolgA) aged 41-42 weeks, as they closely mimic human ageing. We assess parameters such as oxygen consumption (VO2), carbon dioxide production (VCO2), respiratory exchange ratio (RER), and locomotor activity using a metabolic cage for four days and comparing them with age-matched wild-type littermates (WT). Our findings revealed that VO2, VCO2, RER, locomotor activities, water intake, and feeding behaviour show a daily rhythm, aligning with roughly a 24-hour cycle. We observed that the RER was significantly increased in PolgA mice compared to WT mice during the night-time of the light-dark cycle, suggesting a shift towards a higher reliance on carbohydrate metabolism due to more food intake during the active phase. Additionally, female PolgA mice displayed a distinct phenotype with reduced walking speed, walking distance, body weight, and grip strength in comparison to male PolgA and WT mice, indicating an early sign of ageing. Taken together, our research highlights the impact of sex-specific patterns on ageing traits in PolgA mice aged 41-42 weeks, which may be attributable to human ageing phenotypes. The unique genetic composition and accelerated ageing characteristics of PolgA mice make them invaluable in ageing studies, facilitating the investigation of underlying biological mechanisms and the identification of potential therapeutic targets for age-related diseases.
