## Supplementary material for "Daily rhythms in metabolic and locomotor behaviour of prematurely ageing PolgA mice": Table S2

### Sheet: Sheet1
Table S2. Analysis of variance results for daily rhythm parameters (WT male (n=8), WT female (n=7), PolgA male (n=8), and PolgA female (n=8)), body weight, and grip strength (n=8), with p-values comparing day and night between PolgA and WT mice. Abbreviations: M = Male, F = Female, df = degree of freedom, SE = Standard error, p.value <0.05 is significant, contrast = Pairwise comparisons, estimate…
VO2
contrast	estimate	SE	df	t.ratio	p.value
PolgA (F) day - WT (F) day	-40.5952	9.30147	4486	-4.36438	0.000347523
PolgA (F) day - PolgA (M) day	53.899	9.31561	4486	5.78588	2.58489e-07
PolgA (F) day -WT (M) day	64.8799	9.20724	4486	7.04662	4.36591e-08
PolgA (F) day - PolgA( F) night	-257.463	8.84858	4486	-29.0965	4.35999e-08
PolgA (F) day - WT (F) night	-293.564	9.33458	4486	-31.4491	4.35999e-08
PolgA (F) day - PolgA (M) night	-201.306	9.34455	4486	-21.5426	4.35999e-08
PolgA (F) day - WT( M )night	-181.681	9.23651	4486	-19.6699	4.35999e-08
WT (F) day - PolgA (M) day	94.4942	9.20781	4486	10.2624	4.35999e-08
WT (F) day -WT (M) day	105.475	9.16777	4486	11.505	4.35999e-08
WT (F) day - PolgA( F) night	-216.867	9.33045	4486	-23.243	4.35999e-08
WT (F) day - WT (F) night	-252.969	9.45953	4486	-26.7423	4.35999e-08
WT (F) day - PolgA (M) night	-160.711	9.23709	4486	-17.3985	4.35999e-08
WT (F) day - WT( M )night	-141.086	9.19718	4486	-15.3402	4.35999e-08
PolgA (M) day -WT (M) day	10.9809	8.82516	4486	1.24427	0.918588
PolgA (M) day - PolgA( F) night	-311.362	9.34455	4486	-33.3201	4.35999e-08
PolgA (M) day - WT (F) night	-347.463	9.24126	4486	-37.5991	4.35999e-08
PolgA (M) day - PolgA (M) night	-255.205	8.84858	4486	-28.8414	4.35999e-08
PolgA (M) day - WT( M )night	-235.58	8.8557	4486	-26.6021	4.35999e-08
WT (M) day - PolgA( F) night	-322.342	9.23651	4486	-34.8987	4.35999e-08
WT (M) day - WT (F) night	-358.444	9.20137	4486	-38.9555	4.35999e-08
WT (M) day - PolgA (M) night	-266.186	8.8557	4486	-30.0582	4.35999e-08
WT (M) day - WT( M )night	-246.561	8.84858	4486	-27.8645	4.35999e-08
PolgA( F) night - WT (F) night	-36.1018	9.36346	4486	-3.85561	0.00294981
PolgA( F) night - PolgA (M) night	56.1563	9.3734	4486	5.99103	1.06397e-07
PolgA( F) night - WT( M )night	75.7812	9.2657	4486	8.17869	4.36e-08
WT (F) night - PolgA (M) night	92.2581	9.27043	4486	9.95187	4.35999e-08
WT (F) night - WT( M )night	111.883	9.23066	4486	12.1208	4.35999e-08
PolgA (M) night - WT( M )night	19.625	8.88614	4486	2.20849	0.346633
VCO2
PolgA (F) day - WT (F) day	-63.5198	9.89509	4486	-6.41933	4.78253e-08
PolgA (F) day - PolgA (M) day	18.0696	9.91013	4486	1.82335	0.604072
PolgA (F) day -WT (M) day	22.2726	9.79484	4486	2.27391	0.308273
PolgA (F) day - PolgA( F) night	-375.614	9.41329	4486	-39.9025	4.35999e-08
PolgA (F) day - WT (F) night	-376.699	9.93031	4486	-37.9343	4.35999e-08
PolgA (F) day - PolgA (M) night	-359.359	9.94092	4486	-36.1494	4.35999e-08
PolgA (F) day - WT( M )night	-300.696	9.82598	4486	-30.6021	4.35999e-08
WT (F) day - PolgA (M) day	81.5894	9.79545	4486	8.32931	4.36e-08
WT (F) day -WT (M) day	85.7924	9.75286	4486	8.79664	4.35999e-08
WT (F) day - PolgA( F) night	-312.094	9.92592	4486	-31.4424	4.35999e-08
WT (F) day - WT (F) night	-313.179	10.0632	4486	-31.1211	4.35999e-08
WT (F) day - PolgA (M) night	-295.839	9.82659	4486	-30.1059	4.35999e-08
WT (F) day - WT( M )night	-237.176	9.78414	4486	-24.2409	4.35999e-08
PolgA (M) day -WT (M) day	4.203	9.38838	4486	0.447681	0.999839
PolgA (M) day - PolgA( F) night	-393.684	9.94092	4486	-39.6024	4.35999e-08
PolgA (M) day - WT (F) night	-394.769	9.83103	4486	-40.1554	4.35999e-08
PolgA (M) day - PolgA (M) night	-377.428	9.41329	4486	-40.0952	4.35999e-08
PolgA (M) day - WT( M )night	-318.766	9.42087	4486	-33.8361	4.35999e-08
WT (M) day - PolgA( F) night	-397.887	9.82598	4486	-40.4933	4.35999e-08
WT (M) day - WT (F) night	-398.972	9.7886	4486	-40.7588	4.35999e-08
WT (M) day - PolgA (M) night	-381.631	9.42087	4486	-40.5091	4.35999e-08
WT (M) day - WT( M )night	-322.969	9.41329	4486	-34.3099	4.35999e-08
PolgA( F) night - WT (F) night	-1.08507	9.96103	4486	-0.108931	1
PolgA( F) night - PolgA (M) night	16.2556	9.97161	4486	1.63019	0.732001
PolgA( F) night - WT( M )night	74.918	9.85703	4486	7.60046	4.36009e-08
WT (F) night - PolgA (M) night	17.3407	9.86207	4486	1.75832	0.648512
WT (F) night - WT( M )night	76.0031	9.81976	4486	7.73981	4.36003e-08
PolgA (M) night - WT( M )night	58.6624	9.45325	4486	6.20553	6.02142e-08
RER
PolgA (F) day - WT (F) day	-0.0266568	0.00294306	4486	-9.05752	4.36e-08
PolgA (F) day - PolgA (M) day	-0.0194242	0.00294754	4486	-6.58998	4.49727e-08
PolgA (F) day -WT (M) day	-0.0252293	0.00291324	4486	-8.66022	4.35999e-08
PolgA (F) day - PolgA( F) night	-0.125951	0.00279976	4486	-44.9864	4.35999e-08
PolgA (F) day - WT (F) night	-0.103611	0.00295354	4486	-35.0802	4.35999e-08
PolgA (F) day - PolgA (M) night	-0.152339	0.00295669	4486	-51.5234	4.35999e-08
PolgA (F) day - WT( M )night	-0.121296	0.00292251	4486	-41.5042	4.35999e-08
WT (F) day - PolgA (M) day	0.00723261	0.00291343	4486	2.48251	0.203069
WT (F) day -WT (M) day	0.00142747	0.00290076	4486	0.492104	0.999698
WT (F) day - PolgA( F) night	-0.0992943	0.00295223	4486	-33.6336	4.35999e-08
WT (F) day - WT (F) night	-0.076954	0.00299307	4486	-25.7107	4.35999e-08
WT (F) day - PolgA (M) night	-0.125682	0.00292269	4486	-43.0021	4.35999e-08
WT (F) day - WT( M )night	-0.0946396	0.00291006	4486	-32.5215	4.35999e-08
PolgA (M) day -WT (M) day	-0.00580513	0.00279235	4486	-2.07894	0.428787
PolgA (M) day - PolgA( F) night	-0.106527	0.00295669	4486	-36.0291	4.35999e-08
PolgA (M) day - WT (F) night	-0.0841866	0.00292401	4486	-28.7915	4.35999e-08
PolgA (M) day - PolgA (M) night	-0.132915	0.00279976	4486	-47.4735	4.35999e-08
PolgA (M) day - WT( M )night	-0.101872	0.00280202	4486	-36.3567	4.35999e-08
WT (M) day - PolgA( F) night	-0.100722	0.00292251	4486	-34.4642	4.35999e-08
WT (M) day - WT (F) night	-0.0783815	0.00291139	4486	-26.9224	4.35999e-08
WT (M) day - PolgA (M) night	-0.127109	0.00280202	4486	-45.3635	4.35999e-08
WT (M) day - WT (M) night	-0.096067	0.00279976	4486	-34.3126	4.35999e-08
PolgA( F) night - WT (F) night	0.0223403	0.00296268	4486	7.54057	4.36015e-08
PolgA( F) night - PolgA (M) night	-0.0263876	0.00296582	4486	-8.89725	4.35999e-08
PolgA( F) night - WT( M )night	0.00465474	0.00293174	4486	1.5877	0.757915
WT (F) night - PolgA (M) night	-0.0487279	0.00293324	4486	-16.6123	4.35999e-08
WT (F) night - WT( M )night	-0.0176855	0.00292066	4486	-6.05532	8.59505e-08
PolgA (M) night - WT( M )night	0.0310424	0.00281165	4486	11.0406	4.35999e-08
Total movement
PolgA (F) day - WT (F) day	-87.6611	22.8918	4486	-3.82936	0.00326855
PolgA (F) day - PolgA (M) day	-74.1732	22.9267	4486	-3.23524	0.0268877
PolgA (F) day -WT (M) day	-67.2474	22.6599	4486	-2.96768	0.0602416
PolgA (F) day - PolgA( F) night	-296.617	21.7772	4486	-13.6205	4.35999e-08
PolgA (F) day - WT (F) night	-691.239	22.9733	4486	-30.0887	4.35999e-08
PolgA (F) day - PolgA (M) night	-277.497	22.9979	4486	-12.0662	4.35999e-08
PolgA (F) day - WT( M )night	-599.409	22.732	4486	-26.3685	4.35999e-08
WT (F) day - PolgA (M) day	13.4879	22.6613	4486	0.595193	0.998943
WT (F) day -WT (M) day	20.4137	22.5628	4486	0.90475	0.985696
WT (F) day - PolgA( F) night	-208.956	22.9632	4486	-9.09962	4.36e-08
WT (F) day - WT (F) night	-603.577	23.2808	4486	-25.9259	4.35999e-08
WT (F) day - PolgA (M) night	-189.836	22.7334	4486	-8.35053	4.36e-08
WT (F) day - WT( M )night	-511.747	22.6352	4486	-22.6085	4.35999e-08
PolgA (M) day -WT (M) day	6.92582	21.7196	4486	0.318874	0.999984
PolgA (M) day - PolgA( F) night	-222.444	22.9979	4486	-9.67237	4.35999e-08
PolgA (M) day - WT (F) night	-617.065	22.7437	4486	-27.1313	4.35999e-08
PolgA (M) day - PolgA (M) night	-203.324	21.7772	4486	-9.33652	4.36e-08
PolgA (M) day - WT( M )night	-525.235	21.7948	4486	-24.0992	4.35999e-08
WT (M) day - PolgA( F) night	-229.37	22.732	4486	-10.0902	4.35999e-08
WT (M) day - WT (F) night	-623.991	22.6455	4486	-27.5548	4.35999e-08
WT (M) day - PolgA (M) night	-210.249	21.7948	4486	-9.64679	4.35999e-08
WT (M) day - WT( M )night	-532.161	21.7772	4486	-24.4366	4.35999e-08
PolgA( F) night - WT (F) night	-394.621	23.0444	4486	-17.1244	4.35999e-08
PolgA( F) night - PolgA (M) night	19.1203	23.0689	4486	0.828836	0.991514
PolgA( F) night - WT( M )night	-302.791	22.8038	4486	-13.2781	4.35999e-08
WT (F) night - PolgA (M) night	413.742	22.8155	4486	18.1343	4.35999e-08
WT (F) night - WT( M )night	91.83	22.7176	4486	4.04224	0.0013909
PolgA (M) night - WT( M )night	-321.912	21.8697	4486	-14.7195	4.35999e-08
Food intake
PolgA (F) day - WT (F) day	-0.00394896	0.0036927	4486	-1.0694	0.963078
PolgA (F) day - PolgA (M) day	-0.00297991	0.00369832	4486	-0.805747	0.992851
PolgA (F) day -WT (M) day	-0.00252052	0.00365529	4486	-0.689554	0.997284
PolgA (F) day - PolgA( F) night	-0.0533697	0.0035129	4486	-15.1925	4.35999e-08
PolgA (F) day - WT (F) night	-0.0295336	0.00370585	4486	-7.96946	4.36e-08
PolgA (F) day - PolgA (M) night	-0.060571	0.0037098	4486	-16.3273	4.35999e-08
PolgA (F) day - WT( M )night	-0.0333012	0.00366691	4486	-9.08153	4.36e-08
WT (F) day - PolgA (M) day	0.000969053	0.00365552	4486	0.265093	0.999995
WT (F) day -WT (M) day	0.00142844	0.00363962	4486	0.39247	0.999934
WT (F) day - PolgA( F) night	-0.0494208	0.00370421	4486	-13.3418	4.35999e-08
WT (F) day - WT (F) night	-0.0255846	0.00375545	4486	-6.81267	4.39036e-08
WT (F) day - PolgA (M) night	-0.056622	0.00366714	4486	-15.4404	4.35999e-08
WT (F) day - WT( M )night	-0.0293522	0.0036513	4486	-8.03885	4.36e-08
PolgA (M) day -WT (M) day	0.000459388	0.00350361	4486	0.131119	1
PolgA (M) day - PolgA( F) night	-0.0503898	0.0037098	4486	-13.5829	4.35999e-08
PolgA (M) day - WT (F) night	-0.0265537	0.0036688	4486	-7.23771	4.36149e-08
PolgA (M) day - PolgA (M) night	-0.0575911	0.0035129	4486	-16.3942	4.35999e-08
PolgA (M) day - WT( M )night	-0.0303213	0.00351573	4486	-8.62446	4.35999e-08
WT (M) day - PolgA( F) night	-0.0508492	0.00366691	4486	-13.867	4.35999e-08
WT (M) day - WT (F) night	-0.0270131	0.00365296	4486	-7.39485	4.36046e-08
WT (M) day - PolgA (M) night	-0.0580505	0.00351573	4486	-16.5116	4.35999e-08
WT (M) day - WT( M )night	-0.0307807	0.0035129	4486	-8.76217	4.35999e-08
PolgA( F) night - WT (F) night	0.0238361	0.00371731	4486	6.41219	4.8026e-08
PolgA( F) night - PolgA (M) night	-0.00720127	0.00372126	4486	-1.93517	0.526528
PolgA( F) night - WT( M )night	0.0200685	0.0036785	4486	5.45563	1.47296e-06
WT (F) night - PolgA (M) night	-0.0310374	0.00368038	4486	-8.43321	4.36e-08
WT (F) night - WT( M )night	-0.00376758	0.00366459	4486	-1.0281	0.97028
PolgA (M) night - WT( M )night	0.0272698	0.00352781	4486	7.72995	4.36003e-08
Drinking Water
PolgA (F) day - WT (F) day	-0.00292276	0.00169153	4486	-1.72788	0.668931
PolgA (F) day - PolgA (M) day	-0.00463021	0.0016941	4486	-2.73314	0.11297
PolgA (F) day -WT (M) day	-0.00186921	0.00167439	4486	-1.11635	0.95345
PolgA (F) day - PolgA( F) night	-0.0204337	0.00160917	4486	-12.6983	4.35999e-08
PolgA (F) day - WT (F) night	-0.022087	0.00169755	4486	-13.0111	4.35999e-08
PolgA (F) day - PolgA (M) night	-0.027001	0.00169936	4486	-15.8889	4.35999e-08
PolgA (F) day - WT( M )night	-0.0252196	0.00167971	4486	-15.0142	4.35999e-08
WT (F) day - PolgA (M) day	-0.00170745	0.0016745	4486	-1.01968	0.971612
WT (F) day -WT (M) day	0.00105355	0.00166721	4486	0.631922	0.998444
WT (F) day - PolgA( F) night	-0.0175109	0.0016968	4486	-10.32	4.35999e-08
WT (F) day - WT (F) night	-0.0191642	0.00172027	4486	-11.1402	4.35999e-08
WT (F) day - PolgA (M) night	-0.0240782	0.00167982	4486	-14.3338	4.35999e-08
WT (F) day - WT( M )night	-0.0222968	0.00167256	4486	-13.3309	4.35999e-08
PolgA (M) day -WT (M) day	0.002761	0.00160491	4486	1.72035	0.67394
PolgA (M) day - PolgA( F) night	-0.0158035	0.00169936	4486	-9.29964	4.36e-08
PolgA (M) day - WT (F) night	-0.0174568	0.00168058	4486	-10.3874	4.35999e-08
PolgA (M) day - PolgA (M) night	-0.0223707	0.00160917	4486	-13.9021	4.35999e-08
PolgA (M) day - WT( M )night	-0.0205893	0.00161046	4486	-12.7847	4.35999e-08
WT (M) day - PolgA( F) night	-0.0185645	0.00167971	4486	-11.0521	4.35999e-08
WT (M) day - WT (F) night	-0.0202178	0.00167332	4486	-12.0824	4.35999e-08
WT (M) day - PolgA (M) night	-0.0251317	0.00161046	4486	-15.6053	4.35999e-08
WT (M) day - WT( M )night	-0.0233503	0.00160917	4486	-14.5108	4.35999e-08
PolgA( F) night - WT (F) night	-0.00165331	0.0017028	4486	-0.970937	0.978472
PolgA( F) night - PolgA (M) night	-0.00656729	0.00170461	4486	-3.85266	0.00298405
PolgA( F) night - WT( M )night	-0.00478588	0.00168502	4486	-2.84025	0.0855703
WT (F) night - PolgA (M) night	-0.00491397	0.00168588	4486	-2.91478	0.0698768
WT (F) night - WT( M )night	-0.00313257	0.00167865	4486	-1.86612	0.574464
PolgA (M) night - WT( M )night	0.00178141	0.001616	4486	1.10236	0.956487
Speed
PolgA (F) day - WT (F) day	-0.099088	0.0874705	4486	-1.13282	0.94969
PolgA (F) day - PolgA (M) day	-0.59713	0.0876035	4486	-6.81628	4.38961e-08
PolgA (F) day -WT (M) day	-0.179555	0.0865843	4486	-2.07375	0.432217
PolgA (F) day - PolgA( F) night	-0.875309	0.0832115	4486	-10.5191	4.35999e-08
PolgA (F) day - WT (F) night	-2.16558	0.0877819	4486	-24.6701	4.35999e-08
PolgA (F) day - PolgA (M) night	-1.14267	0.0878756	4486	-13.0033	4.35999e-08
PolgA (F) day - WT( M )night	-1.71792	0.0868596	4486	-19.7781	4.35999e-08
WT (F) day - PolgA (M) day	-0.498042	0.0865897	4486	-5.75174	3.06269e-07
WT (F) day -WT (M) day	-0.0804666	0.0862132	4486	-0.933345	0.982848
WT (F) day - PolgA( F) night	-0.776221	0.087743	4486	-8.84653	4.35999e-08
WT (F) day - WT (F) night	-2.0665	0.0889569	4486	-23.2303	4.35999e-08
WT (F) day - PolgA (M) night	-1.04358	0.086865	4486	-12.0139	4.35999e-08
WT (F) day - WT( M )night	-1.61883	0.0864897	4486	-18.717	4.35999e-08
PolgA (M) day -WT (M) day	0.417575	0.0829913	4486	5.03155	1.39735e-05
PolgA (M) day - PolgA( F) night	-0.278179	0.0878756	4486	-3.1656	0.0334654
PolgA (M) day - WT (F) night	-1.56845	0.0869043	4486	-18.0481	4.35999e-08
PolgA (M) day - PolgA (M) night	-0.545543	0.0832115	4486	-6.5561	4.53199e-08
PolgA (M) day - WT( M )night	-1.12079	0.0832785	4486	-13.4583	4.35999e-08
WT (M) day - PolgA( F) night	-0.695755	0.0868596	4486	-8.0101	4.36e-08
WT (M) day - WT (F) night	-1.98603	0.0865291	4486	-22.9521	4.35999e-08
WT (M) day - PolgA (M) night	-0.963118	0.0832785	4486	-11.565	4.35999e-08
WT (M) day - WT( M )night	-1.53836	0.0832115	4486	-18.4874	4.35999e-08
PolgA( F) night - WT (F) night	-1.29027	0.0880535	4486	-14.6533	4.35999e-08
PolgA( F) night - PolgA (M) night	-0.267364	0.0881469	4486	-3.03316	0.0498766
PolgA( F) night - WT( M )night	-0.842606	0.0871341	4486	-9.67023	4.35999e-08
WT (F) night - PolgA (M) night	1.02291	0.0871786	4486	11.7335	4.35999e-08
WT (F) night - WT( M )night	0.447668	0.0868046	4486	5.15719	7.27202e-06
PolgA (M) night - WT( M )night	-0.575243	0.0835647	4486	-6.8838	4.37856e-08
Walking Distance
PolgA (F) day - WT (F) day	-62.4597	51.4325	4486	-1.2144	0.92792
PolgA (F) day - PolgA (M) day	-352.291	51.5107	4486	-6.83918	4.38528e-08
PolgA (F) day -WT (M) day	-112.177	50.9115	4486	-2.20338	0.349725
PolgA (F) day - PolgA( F) night	-529.517	48.9283	4486	-10.8223	4.35999e-08
PolgA (F) day - WT (F) night	-1298.96	51.6156	4486	-25.1661	4.35999e-08
PolgA (F) day - PolgA (M) night	-697.753	51.6707	4486	-13.5038	4.35999e-08
PolgA (F) day - WT( M )night	-1037.44	51.0734	4486	-20.3128	4.35999e-08
WT (F) day - PolgA (M) day	-289.832	50.9146	4486	-5.6925	4.14761e-07
WT (F) day -WT (M) day	-49.7178	50.6933	4486	-0.980757	0.977202
WT (F) day - PolgA( F) night	-467.057	51.5928	4486	-9.05276	4.36e-08
WT (F) day - WT (F) night	-1236.5	52.3065	4486	-23.6395	4.35999e-08
WT (F) day - PolgA (M) night	-635.293	51.0765	4486	-12.4381	4.35999e-08
WT (F) day - WT( M )night	-974.982	50.8558	4486	-19.1715	4.35999e-08
PolgA (M) day -WT (M) day	240.114	48.7988	4486	4.92049	2.45974e-05
PolgA (M) day - PolgA( F) night	-177.225	51.6707	4486	-3.4299	0.0141228
PolgA (M) day - WT (F) night	-946.671	51.0996	4486	-18.526	4.35999e-08
PolgA (M) day - PolgA (M) night	-345.462	48.9283	4486	-7.06058	4.36535e-08
PolgA (M) day - WT( M )night	-685.15	48.9677	4486	-13.9919	4.35999e-08
WT (M) day - PolgA( F) night	-417.339	51.0734	4486	-8.17137	4.36e-08
WT (M) day - WT (F) night	-1186.78	50.879	4486	-23.3256	4.35999e-08
WT (M) day - PolgA (M) night	-585.576	48.9677	4486	-11.9584	4.35999e-08
WT (M) day - WT( M )night	-925.264	48.9283	4486	-18.9106	4.35999e-08
PolgA( F) night - WT (F) night	-769.445	51.7753	4486	-14.8612	4.35999e-08
PolgA( F) night - PolgA (M) night	-168.236	51.8303	4486	-3.24591	0.025987
PolgA( F) night - WT( M )night	-507.924	51.2347	4486	-9.91368	4.35999e-08
WT (F) night - PolgA (M) night	601.209	51.2609	4486	11.7284	4.35999e-08
WT (F) night - WT( M )night	261.521	51.041	4486	5.12374	8.66463e-06
PolgA (M) night - WT( M )night	-339.688	49.136	4486	-6.91323	4.37512e-08
Body weight
PolgA (F)- WT (F)	-5.59881	1.48557	27	-3.7688	0.00425927
PolgA (F) - PolgA (M)	-3.37738	2.49085	27	-1.35591	0.536774
PolgA (F) - WT (M)	-9.06369	1.48557	27	-6.10115	9.27524e-06
WT (F) - PolgA(M)	2.22143	3.58703	27	0.619295	0.925013
WT (F) - WT (M)	-3.46488	2.49085	27	-1.39104	0.515568
PolgA (M) - WT (M)	-5.68631	1.48557	27	-3.8277	0.00366674
Forelimb grip-strength
PolgA(F) -WT (F)	-19.8112	5.1623	27	-3.83766	0.00357471
PolgA(F) - PolgA(M)	-30.921	5.41596	27	-5.70923	2.59454e-05
PolgA(F) - WT (M)	-33.4266	5.30695	27	-6.29864	5.54762e-06
WT(F) - PolgA(M)	-11.1098	4.95508	27	-2.2421	0.137525
WT(F) - WT(M)	-13.6154	4.92472	27	-2.76471	0.0470096
PolgA(M) - WT(M)	-2.50561	4.91445	27	-0.509846	0.956035
